# Targeted sequencing of expanded tandem repeats: Identifying interruptions and errors

**DOI:** 10.64898/2026.07.23.739298

**Authors:** Aeverie E. R. Heuchan, Ruban Rex Peter Durairaj, Alys N. Aston, Emma L. Randall, Laura Heraty, Christopher Smith, Alysha S. Taylor, Thomas H. Massey, Stephanie Tomé, Vincent Dion

## Abstract

Expanded repeat disorders remain without a disease modifying treatment. Some of the most important modifiers of disease severity include inherited repeat size, their somatic mosaicism, and whether they contain interruptions. Targeted sequencing approaches are becoming the gold standard on how these parameters are measured despite repeats being notoriously challenging to sequence. Here we developed CHARLIE (Comprehensive High-throughput Analysis of Repeat Length, Interruptions and Expansions) to identify and position interruptions within expanded repeats. We used samples from Huntington’s disease and myotonic dystrophy type 1 sequenced with Illumina MiSeq and PacBio’s Single-Molecule Real-Time Sequencing. We validated the pipeline against previous methods for identifying germline-inherited interruptions. One challenge that can potentially mask the identification of true interruptions and sequence variation is the accuracy of sequencing platforms, which, when applied to expanded repeats, is largely unknown. Our results suggest that each sequencing platform produces a distinct error profile and we show that PCR-free library preparation for SMRT sequencing improves sequencing accuracy. CHARLIE, therefore, provides a method that can help differentiate between trivial sequencing errors and those interruptions that modify disease presentation, which can be inherited or somatic in origin.
