## Supplementary Table 6 for "Targeted sequencing of expanded tandem repeats: Identifying interruptions and errors": 260702_Suppl Table 6_sequencing metrics.xlsx

### Sheet: HD SMRT
Sample	No. Records
NA20245	60466
NA20206	13254
NA20207	12594
NA20248	1040
NA20249	1899
NA20250	11055
NA20208	5179
NA20209	6298
NA20251	9578
NA20252	4687
NA20210	12845
NA20253	10288
GM03620	14352
GM13505	11004
GM13506	2262
GM13507	2095
GM13508	12975
GM14044	8362

### Sheet: HD MiSeq
Sample	No. Records
HELES_0001_R1	13190
HELES_0001_R2	13190
HELES_0002_R1	60758
HELES_0002_R2	60758
HELES_0003_R1	39254
HELES_0003_R2	39254
HELES_0004_R1	31522
HELES_0004_R2	31522
HELES_0005_R1	57806
HELES_0005_R2	57806
HELES_0006_R1	60018
HELES_0006_R2	60018
HELES_0007_R1	21620
HELES_0007_R2	21620
HELES_0008_R1	40009
HELES_0008_R2	40009
HELES_0009_R1	40098
HELES_0009_R2	40098
HELES_0010_R1	25511
HELES_0010_R2	25511
HELES_0011_R1	65779
HELES_0011_R2	65779
HELES_0012_R1	13983
HELES_0012_R2	13983
HELES_0013_R1	37628
HELES_0013_R2	37628
HELES_0014_R1	40349
HELES_0014_R2	40349
HELES_0015_R1	42753
HELES_0015_R2	42753
HELES_0016_R1	14015
HELES_0016_R2	14015
HELES_0017_R1	73952
HELES_0017_R2	73952
HELES_0018_R1	9383
HELES_0018_R2	9383
HELES_0020_R1	80810
HELES_0020_R2	80810
HELES_0021_R1	43304
HELES_0021_R2	43304
HELES_0022_R1	39290
HELES_0022_R2	39290
HELES_0023_R1	6687
HELES_0023_R2	6687
HELES_0024_R1	53719
HELES_0024_R2	53719
HELES_0025_R1	91105
HELES_0025_R2	91105
HELES_0026_R1	88800
HELES_0026_R2	88800
HELES_0028_R1	27152
HELES_0028_R2	27152
HELES_0029_R1	47764
HELES_0029_R2	47764
HELES_0030_R1	48941
HELES_0030_R2	48941
HELES_0031_R1	8893
HELES_0031_R2	8893
HELES_0033_R1	47715
HELES_0033_R2	47715
HELES_0034_R1	71102
HELES_0034_R2	71102
HELES_0035_R1	69463
HELES_0035_R2	69463
HELES_0037_R1	45658
HELES_0037_R2	45658
HELES_0039_R1	24607
HELES_0039_R2	24607
HELES_0040_R1	147924
HELES_0040_R2	147924
HELES_0041_R1	37530
HELES_0041_R2	37530
HELES_0042_R1	45561
HELES_0042_R2	45561
HELES_0043_R1	54004
HELES_0043_R2	54004
HELES_0044_R1	39866
HELES_0044_R2	39866
HELES_0045_R1	78325
HELES_0045_R2	78325
HELES_0046_R1	51576
HELES_0046_R2	51576
HELES_0047_R1	65015
HELES_0047_R2	65015
HELES_0048_R1	78911
HELES_0048_R2	78911
HELES_0049_R1	69226
HELES_0049_R2	69226
HELES_0050_R1	17420
HELES_0050_R2	17420
HELES_0051_R1	36294
HELES_0051_R2	36294
HELES_0053_R1	58365
HELES_0053_R2	58365
HELES_0054_R1	86338
HELES_0054_R2	86338
HELES_0057_R1	37416
HELES_0057_R2	37416
HELES_0058_R1	75339
HELES_0058_R2	75339
HELES_0059_R1	71279
HELES_0059_R2	71279
HELES_0062_R1	27479
HELES_0062_R2	27479
HELES_0063_R1	64586
HELES_0063_R2	64586
HELES_0064_R1	19610
HELES_0064_R2	19610
HELES_0065_R1	20029
HELES_0065_R2	20029
HELES_0066_R1	83271
HELES_0066_R2	83271
HELES_0067_R1	15382
HELES_0067_R2	15382
HELES_0068_R1	16875
HELES_0068_R2	16875
HELES_0070_R1	136674
HELES_0070_R2	136674
HELES_0071_R1	92342
HELES_0071_R2	92342
HELES_0072_R1	35784
HELES_0072_R2	35784
HELES_0073_R1	42089
HELES_0073_R2	42089
HELES_0075_R1	4554
HELES_0075_R2	4554
HELES_0077_R1	56080
HELES_0077_R2	56080
HELES_0078_R1	68506
HELES_0078_R2	68506
HELES_0079_R1	47105
HELES_0079_R2	47105
HELES_0081_R1	82762
HELES_0081_R2	82762
HELES_0082_R1	53736
HELES_0082_R2	53736
HELES_0083_R1	82472
HELES_0083_R2	82472
HELES_0084_R1	37879
HELES_0084_R2	37879
HELES_0085_R1	71202
HELES_0085_R2	71202
HELES_0087_R1	49401
HELES_0087_R2	49401
HELES_0088_R1	48933
HELES_0088_R2	48933
HELES_0089_R1	49821
HELES_0089_R2	49821
HELES_0090_R1	24270
HELES_0090_R2	24270
HELES_0092_R1	37726
HELES_0092_R2	37726
HELES_0095_R1	36427
HELES_0095_R2	36427
HELES_0096_R1	53990
HELES_0096_R2	53990
HELES_0097_R1	56423
HELES_0097_R2	56423
HELES_0098_R1	32653
HELES_0098_R2	32653
HELES_0099_R1	25506
HELES_0099_R2	25506
HELES_0100_R1	90061
HELES_0100_R2	90061
HELES_0101_R1	35436
HELES_0101_R2	35436
HELES_0102_R1	40985
HELES_0102_R2	40985
HELES_0103_R1	20280
HELES_0103_R2	20280
HELES_0105_R1	55168
HELES_0105_R2	55168
HELES_0106_R1	40453
HELES_0106_R2	40453
HELES_0107_R1	56102
HELES_0107_R2	56102
HELES_0108_R1	68431
HELES_0108_R2	68431
HELES_0109_R1	74229
HELES_0109_R2	74229
HELES_0110_R1	77460
HELES_0110_R2	77460
HELES_0111_R1	56609
HELES_0111_R2	56609
HELES_0113_R1	80566
HELES_0113_R2	80566
HELES_0116_R1	9123
HELES_0116_R2	9123
HELES_0117_R1	47156
HELES_0117_R2	47156
HELES_0120_R1	82816
HELES_0120_R2	82816
HELES_0121_R1	43853
HELES_0121_R2	43853
HELES_0122_R1	49661
HELES_0122_R2	49661
HELES_0123_R1	39937
HELES_0123_R2	39937
HELES_0124_R1	50225
HELES_0124_R2	50225
HELES_0125_R1	7442
HELES_0125_R2	7442
HELES_0126_R1	30228
HELES_0126_R2	30228
HELES_0127_R1	133540
HELES_0127_R2	133540
HELES_0128_R1	85771
HELES_0128_R2	85771
HELES_0129_R1	49166
HELES_0129_R2	49166
HELES_0130_R1	29731
HELES_0130_R2	29731
HELES_0131_R1	51368
HELES_0131_R2	51368
HELES_0133_R1	21415
HELES_0133_R2	21415
HELES_0134_R1	111353
HELES_0134_R2	111353
HELES_0135_R1	49049
HELES_0135_R2	49049
HELES_0136_R1	57247
HELES_0136_R2	57247
HELES_0137_R1	30817
HELES_0137_R2	30817
HELES_0138_R1	75913
HELES_0138_R2	75913
HELES_0139_R1	13139
HELES_0139_R2	13139
HELES_0140_R1	5193
HELES_0140_R2	5193
HELES_0141_R1	62459
HELES_0141_R2	62459
HELES_0143_R1	58296
HELES_0143_R2	58296
HELES_0144_R1	44419
HELES_0144_R2	44419
HELES_0145_R1	51660
HELES_0145_R2	51660
HELES_0146_R1	61822
HELES_0146_R2	61822
HELES_0147_R1	41578
HELES_0147_R2	41578
HELES_0148_R1	63015
HELES_0148_R2	63015
HELES_0149_R1	71052
HELES_0149_R2	71052
HELES_0151_R1	13481
HELES_0151_R2	13481
HELES_0152_R1	62271
HELES_0152_R2	62271
HELES_0154_R1	72987
HELES_0154_R2	72987
HELES_0155_R1	53949
HELES_0155_R2	53949
HELES_0157_R1	47408
HELES_0157_R2	47408
HELES_0158_R1	90876
HELES_0158_R2	90876
HELES_0159_R1	84142
HELES_0159_R2	84142
HELES_0160_R1	39854
HELES_0160_R2	39854
HELES_0161_R1	49358
HELES_0161_R2	49358
HELES_0162_R1	44604
HELES_0162_R2	44604
HELES_0163_R1	69249
HELES_0163_R2	69249
HELES_0164_R1	33115
HELES_0164_R2	33115
HELES_0165_R1	27393
HELES_0165_R2	27393
HELES_0166_R1	80706
HELES_0166_R2	80706
HELES_0167_R1	15497
HELES_0167_R2	15497
HELES_0168_R1	44192
HELES_0168_R2	44192
HELES_0169_R1	99247
HELES_0169_R2	99247
HELES_0170_R1	33594
HELES_0170_R2	33594
HELES_0172_R1	62123
HELES_0172_R2	62123
HELES_0173_R1	44184
HELES_0173_R2	44184
HELES_0174_R1	70635
HELES_0174_R2	70635
HELES_0175_R1	70872
HELES_0175_R2	70872
HELES_0176_R1	39753
HELES_0176_R2	39753
HELES_0177_R1	8965
HELES_0177_R2	8965
HELES_0178_R1	34232
HELES_0178_R2	34232
HELES_0179_R1	51298
HELES_0179_R2	51298
HELES_0180_R1	18811
HELES_0180_R2	18811
HELES_0181_R1	45465
HELES_0181_R2	45465
HELES_0182_R1	45210
HELES_0182_R2	45210
HELES_0183_R1	38830
HELES_0183_R2	38830
HELES_0184_R1	30972
HELES_0184_R2	30972
HELES_0185_R1	44898
HELES_0185_R2	44898
HELES_0186_R1	79274
HELES_0186_R2	79274
HELES_0187_R1	20468
HELES_0187_R2	20468
HELES_0188_R1	72909
HELES_0188_R2	72909
HELES_0189_R1	8898
HELES_0189_R2	8898
HELES_0191_R1	22558
HELES_0191_R2	22558
HELES_0192_R1	15635
HELES_0192_R2	15635
HELES_0193_R1	56018
HELES_0193_R2	56018
HELES_0194_R1	37204
HELES_0194_R2	37204
HELES_0195_R1	49710
HELES_0195_R2	49710
HELES_0196_R1	75857
HELES_0196_R2	75857
HELES_0197_R1	18900
HELES_0197_R2	18900
HELES_0198_R1	48847
HELES_0198_R2	48847
HELES_0199_R1	102768
HELES_0199_R2	102768
HELES_0200_R1	24462
HELES_0200_R2	24462
HELES_0201_R1	90777
HELES_0201_R2	90777
HELES_0202_R1	12357
HELES_0202_R2	12357
HELES_0203_R1	56273
HELES_0203_R2	56273
HELES_0204_R1	50219
HELES_0204_R2	50219
HELES_0205_R1	25072
HELES_0205_R2	25072
HELES_0206_R1	18731
HELES_0206_R2	18731
HELES_0207_R1	23121
HELES_0207_R2	23121
HELES_0208_R1	41015
HELES_0208_R2	41015
HELES_0210_R1	30194
HELES_0210_R2	30194
HELES_0211_R1	44817
HELES_0211_R2	44817
HELES_0212_R1	46952
HELES_0212_R2	46952
HELES_0213_R1	120871
HELES_0213_R2	120871
HELES_0214_R1	53921
HELES_0214_R2	53921
HELES_0216_R1	54581
HELES_0216_R2	54581
HELES_0217_R1	75051
HELES_0217_R2	75051
HELES_0218_R1	80873
HELES_0218_R2	80873
HELES_0220_R1	41458
HELES_0220_R2	41458
HELES_0221_R1	63030
HELES_0221_R2	63030
HELES_0222_R1	5320
HELES_0222_R2	5320
HELES_0223_R1	70232
HELES_0223_R2	70232
HELES_0225_R1	54736
HELES_0225_R2	54736
HELES_0226_R1	53730
HELES_0226_R2	53730
HELES_0227_R1	44720
HELES_0227_R2	44720
HELES_0228_R1	11827
HELES_0228_R2	11827
HELES_0229_R1	55949
HELES_0229_R2	55949
HELES_0230_R1	53432
HELES_0230_R2	53432
HELES_0231_R1	44926
HELES_0231_R2	44926
HELES_0232_R1	32762
HELES_0232_R2	32762
HELES_0233_R1	90115
HELES_0233_R2	90115
HELES_0234_R1	35450
HELES_0234_R2	35450
HELES_0235_R1	65762
HELES_0235_R2	65762
HELES_0238_R1	73520
HELES_0238_R2	73520
HELES_0240_R1	54789
HELES_0240_R2	54789
HELES_0241_R1	35025
HELES_0241_R2	35025
HELES_0244_R1	40814
HELES_0244_R2	40814
HELES_0245_R1	53261
HELES_0245_R2	53261
HELES_0246_R1	47168
HELES_0246_R2	47168
HELES_0247_R1	64119
HELES_0247_R2	64119
HELES_0248_R1	44812
HELES_0248_R2	44812
HELES_0249_R1	41604
HELES_0249_R2	41604
HELES_0250_R1	14883
HELES_0250_R2	14883
HELES_0251_R1	29175
HELES_0251_R2	29175
HELES_0252_R1	48842
HELES_0252_R2	48842
HELES_0253_R1	10198
HELES_0253_R2	10198
HELES_0254_R1	71789
HELES_0254_R2	71789
HELES_0255_R1	56586
HELES_0255_R2	56586
HELES_0256_R1	19971
HELES_0256_R2	19971
HELES_0257_R1	67262
HELES_0257_R2	67262
HELES_0259_R1	8011
HELES_0259_R2	8011
HELES_0261_R1	38777
HELES_0261_R2	38777
HELES_0262_R1	65470
HELES_0262_R2	65470
HELES_0263_R1	50327
HELES_0263_R2	50327
HELES_0265_R1	72552
HELES_0265_R2	72552
HELES_0266_R1	50090
HELES_0266_R2	50090
HELES_0267_R1	58964
HELES_0267_R2	58964
HELES_0268_R1	32632
HELES_0268_R2	32632
HELES_0270_R1	54105
HELES_0270_R2	54105
HELES_0271_R1	58952
HELES_0271_R2	58952
HELES_0272_R1	43219
HELES_0272_R2	43219
HELES_0273_R1	46922
HELES_0273_R2	46922
HELES_0274_R1	96260
HELES_0274_R2	96260
HELES_0275_R1	53416
HELES_0275_R2	53416
HELES_0276_R1	21207
HELES_0276_R2	21207
HELES_0277_R1	41337
HELES_0277_R2	41337
HELES_0278_R1	43409
HELES_0278_R2	43409
HELES_0282_R1	12966
HELES_0282_R2	12966
HELES_0284_R1	46122
HELES_0284_R2	46122
HELES_0286_R1	42256
HELES_0286_R2	42256
HELES_0287_R1	51552
HELES_0287_R2	51552
HELES_0288_R1	35634
HELES_0288_R2	35634
HELES_0290_R1	79750
HELES_0290_R2	79750
HELES_0291_R1	41531
HELES_0291_R2	41531
HELES_0293_R1	6331
HELES_0293_R2	6331
HELES_0294_R1	54947
HELES_0294_R2	54947
HELES_0295_R1	75124
HELES_0295_R2	75124
HELES_0296_R1	29380
HELES_0296_R2	29380
HELES_0297_R1	45144
HELES_0297_R2	45144
HELES_0299_R1	50710
HELES_0299_R2	50710
HELES_0300_R1	53401
HELES_0300_R2	53401
HELES_0301_R1	43924
HELES_0301_R2	43924
HELES_0302_R1	49621
HELES_0302_R2	49621
HELES_0303_R1	10633
HELES_0303_R2	10633
HELES_0304_R1	52289
HELES_0304_R2	52289
HELES_0305_R1	69124
HELES_0305_R2	69124
HELES_0306_R1	5234
HELES_0306_R2	5234
HELES_0307_R1	25436
HELES_0307_R2	25436
HELES_0308_R1	43427
HELES_0308_R2	43427
HELES_0309_R1	47866
HELES_0309_R2	47866
HELES_0310_R1	59686
HELES_0310_R2	59686
HELES_0311_R1	76721
HELES_0311_R2	76721
HELES_0312_R1	53934
HELES_0312_R2	53934
HELES_0313_R1	62736
HELES_0313_R2	62736
HELES_0316_R1	46539
HELES_0316_R2	46539
HELES_0317_R1	57439
HELES_0317_R2	57439
HELES_0318_R1	57357
HELES_0318_R2	57357
HELES_0319_R1	46962
HELES_0319_R2	46962
HELES_0320_R1	51569
HELES_0320_R2	51569
HELES_0321_R1	52525
HELES_0321_R2	52525
HELES_0322_R1	58129
HELES_0322_R2	58129
HELES_0323_R1	44304
HELES_0323_R2	44304
HELES_0324_R1	16345
HELES_0324_R2	16345
HELES_0325_R1	37874
HELES_0325_R2	37874
HELES_0326_R1	67737
HELES_0326_R2	67737
HELES_0328_R1	34948
HELES_0328_R2	34948
HELES_0329_R1	51452
HELES_0329_R2	51452
HELES_0330_R1	47282
HELES_0330_R2	47282
HELES_0331_R1	43498
HELES_0331_R2	43498
HELES_0332_R1	65285
HELES_0332_R2	65285
HELES_0333_R1	18939
HELES_0333_R2	18939
HELES_0334_R1	60788
HELES_0334_R2	60788
HELES_0335_R1	49701
HELES_0335_R2	49701
HELES_0336_R1	8700
HELES_0336_R2	8700
HELES_0337_R1	71254
HELES_0337_R2	71254
HELES_0339_R1	125643
HELES_0339_R2	125643
HELES_0340_R1	72792
HELES_0340_R2	72792
HELES_0341_R1	56308
HELES_0341_R2	56308
HELES_0342_R1	49536
HELES_0342_R2	49536
HELES_0343_R1	92229
HELES_0343_R2	92229
HELES_0344_R1	57233
HELES_0344_R2	57233
HELES_0345_R1	45720
HELES_0345_R2	45720
HELES_0346_R1	29606
HELES_0346_R2	29606
HELES_0348_R1	29807
HELES_0348_R2	29807
HELES_0349_R1	118638
HELES_0349_R2	118638
HELES_0350_R1	24283
HELES_0350_R2	24283
HELES_0351_R1	33716
HELES_0351_R2	33716
HELES_0352_R1	12140
HELES_0352_R2	12140
HELES_0353_R1	49398
HELES_0353_R2	49398
HELES_0356_R1	78856
HELES_0356_R2	78856
HELES_0357_R1	34381
HELES_0357_R2	34381
HELES_0358_R1	85496
HELES_0358_R2	85496
HELES_0360_R1	112410
HELES_0360_R2	112410
HELES_0361_R1	44440
HELES_0361_R2	44440
HELES_0363_R1	9222
HELES_0363_R2	9222
HELES_0364_R1	84315
HELES_0364_R2	84315
HELES_0365_R1	45219
HELES_0365_R2	45219
HELES_0366_R1	18138
HELES_0366_R2	18138
HELES_0367_R1	50876
HELES_0367_R2	50876
HELES_0368_R1	18625
HELES_0368_R2	18625
HELES_0369_R1	110086
HELES_0369_R2	110086
HELES_0370_R1	89946
HELES_0370_R2	89946
HELES_0371_R1	35798
HELES_0371_R2	35798
HELES_0372_R1	60335
HELES_0372_R2	60335
HELES_0373_R1	41514
HELES_0373_R2	41514
HELES_0374_R1	76161
HELES_0374_R2	76161
HELES_0376_R1	75978
HELES_0376_R2	75978
HELES_0377_R1	36038
HELES_0377_R2	36038
HELES_0378_R1	22551
HELES_0378_R2	22551
HELES_0379_R1	43671
HELES_0379_R2	43671
HELES_0380_R1	55819
HELES_0380_R2	55819
HELES_0381_R1	44193
HELES_0381_R2	44193
HELES_0382_R1	20567
HELES_0382_R2	20567
HELES_0384_R1	40923
HELES_0384_R2	40923
HELES_0385_R1	28329
HELES_0385_R2	28329
HELES_0386_R1	48180
HELES_0386_R2	48180
HELES_0388_R1	21245
HELES_0388_R2	21245
HELES_0390_R1	76286
HELES_0390_R2	76286
HELES_0391_R1	38648
HELES_0391_R2	38648
HELES_0392_R1	41379
HELES_0392_R2	41379
HELES_0393_R1	143491
HELES_0393_R2	143491
HELES_0394_R1	38643
HELES_0394_R2	38643
HELES_0395_R1	7877
HELES_0395_R2	7877
HELES_0396_R1	28237
HELES_0396_R2	28237
HELES_0398_R1	18643
HELES_0398_R2	18643
HELES_0399_R1	59244
HELES_0399_R2	59244
HELES_0400_R1	80029
HELES_0400_R2	80029
HELES_0401_R1	60169
HELES_0401_R2	60169
HELES_0402_R1	72110
HELES_0402_R2	72110
HELES_0403_R1	28677
HELES_0403_R2	28677
HELES_0404_R1	71583
HELES_0404_R2	71583
HELES_0405_R1	44148
HELES_0405_R2	44148
HELES_0406_R1	24296
HELES_0406_R2	24296
HELES_0407_R1	6868
HELES_0407_R2	6868
HELES_0408_R1	33576
HELES_0408_R2	33576
HELES_0409_R1	30893
HELES_0409_R2	30893
HELES_0411_R1	44027
HELES_0411_R2	44027
HELES_0412_R1	67945
HELES_0412_R2	67945
HELES_0413_R1	116298
HELES_0413_R2	116298
HELES_0414_R1	86173
HELES_0414_R2	86173
HELES_0415_R1	27292
HELES_0415_R2	27292
HELES_0416_R1	44097
HELES_0416_R2	44097
HELES_0417_R1	106498
HELES_0417_R2	106498
HELES_0418_R1	56960
HELES_0418_R2	56960
HELES_0419_R1	73968
HELES_0419_R2	73968
HELES_0420_R1	42668
HELES_0420_R2	42668
HELES_0421_R1	69544
HELES_0421_R2	69544
HELES_0422_R1	32928
HELES_0422_R2	32928
HELES_0423_R1	24899
HELES_0423_R2	24899
HELES_0424_R1	40993
HELES_0424_R2	40993
HELES_0427_R1	90254
HELES_0427_R2	90254
HELES_0428_R1	79683
HELES_0428_R2	79683
HELES_0429_R1	41401
HELES_0429_R2	41401
HELES_0430_R1	22235
HELES_0430_R2	22235
HELES_0431_R1	38545
HELES_0431_R2	38545
HELES_0432_R1	50398
HELES_0432_R2	50398
HELES_0434_R1	94818
HELES_0434_R2	94818
HELES_0435_R1	61739
HELES_0435_R2	61739
HELES_0437_R1	63039
HELES_0437_R2	63039
HELES_0438_R1	39567
HELES_0438_R2	39567
HELES_0439_R1	63105
HELES_0439_R2	63105
HELES_0440_R1	35844
HELES_0440_R2	35844
HELES_0443_R1	32904
HELES_0443_R2	32904
HELES_0444_R1	70898
HELES_0444_R2	70898
HELES_0445_R1	8983
HELES_0445_R2	8983
HELES_0446_R1	25863
HELES_0446_R2	25863
HELES_0447_R1	28895
HELES_0447_R2	28895
HELES_0448_R1	51786
HELES_0448_R2	51786
HELES_0450_R1	65235
HELES_0450_R2	65235
HELES_0451_R1	107298
HELES_0451_R2	107298
HELES_0452_R1	22585
HELES_0452_R2	22585
HELES_0453_R1	10836
HELES_0453_R2	10836
HELES_0454_R1	115353
HELES_0454_R2	115353
HELES_0455_R1	44721
HELES_0455_R2	44721
HELES_0456_R1	30912
HELES_0456_R2	30912
HELES_0457_R1	32006
HELES_0457_R2	32006
HELES_0458_R1	67837
HELES_0458_R2	67837
HELES_0459_R1	41991
HELES_0459_R2	41991
HELES_0460_R1	45056
HELES_0460_R2	45056
HELES_0461_R1	14070
HELES_0461_R2	14070
HELES_0462_R1	15153
HELES_0462_R2	15153
HELES_0463_R1	60727
HELES_0463_R2	60727
HELES_0464_R1	44287
HELES_0464_R2	44287
HELES_0465_R1	58255
HELES_0465_R2	58255
HELES_0466_R1	41018
HELES_0466_R2	41018
HELES_0467_R1	72888
HELES_0467_R2	72888
HELES_0468_R1	80648
HELES_0468_R2	80648
HELES_0470_R1	43621
HELES_0470_R2	43621
HELES_0472_R1	78543
HELES_0472_R2	78543
HELES_0473_R1	37189
HELES_0473_R2	37189
HELES_0474_R1	31324
HELES_0474_R2	31324
HELES_0475_R1	53860
HELES_0475_R2	53860
HELES_0476_R1	27478
HELES_0476_R2	27478
HELES_0477_R1	61240
HELES_0477_R2	61240
HELES_0478_R1	56678
HELES_0478_R2	56678
HELES_0479_R1	40405
HELES_0479_R2	40405
HELES_0480_R1	76010
HELES_0480_R2	76010
HELES_0482_R1	45181
HELES_0482_R2	45181
HELES_0484_R1	53319
HELES_0484_R2	53319
HELES_0486_R1	119351
HELES_0486_R2	119351
HELES_0487_R1	14076
HELES_0487_R2	14076
HELES_0488_R1	46036
HELES_0488_R2	46036
HELES_0490_R1	75589
HELES_0490_R2	75589
HELES_0491_R1	45443
HELES_0491_R2	45443
HELES_0492_R1	74610
HELES_0492_R2	74610
HELES_0493_R1	42248
HELES_0493_R2	42248
HELES_0494_R1	65842
HELES_0494_R2	65842
HELES_0495_R1	69490
HELES_0495_R2	69490
HELES_0496_R1	55202
HELES_0496_R2	55202
HELES_0497_R1	63526
HELES_0497_R2	63526
HELES_0498_R1	19567
HELES_0498_R2	19567
HELES_0499_R1	63591
HELES_0499_R2	63591
HELES_0501_R1	76488
HELES_0501_R2	76488
HELES_0502_R1	26077
HELES_0502_R2	26077
HELES_0503_R1	70451
HELES_0503_R2	70451
HELES_0505_R1	71834
HELES_0505_R2	71834
HELES_0506_R1	74215
HELES_0506_R2	74215
HELES_0507_R1	52996
HELES_0507_R2	52996
HELES_0508_R1	1886
HELES_0508_R2	1886
HELES_0509_R1	64765
HELES_0509_R2	64765
HELES_0510_R1	31344
HELES_0510_R2	31344
HELES_0511_R1	36385
HELES_0511_R2	36385
HELES_0512_R1	6894
HELES_0512_R2	6894
HELES_0513_R1	7959
HELES_0513_R2	7959
HELES_0514_R1	34087
HELES_0514_R2	34087
HELES_0515_R1	33582
HELES_0515_R2	33582
HELES_0516_R1	24752
HELES_0516_R2	24752
HELES_0517_R1	31703
HELES_0517_R2	31703
HELES_0519_R1	72356
HELES_0519_R2	72356
HELES_0520_R1	66981
HELES_0520_R2	66981
HELES_0521_R1	4661
HELES_0521_R2	4661
HELES_0522_R1	53458
HELES_0522_R2	53458
HELES_0523_R1	65530
HELES_0523_R2	65530
HELES_0524_R1	49512
HELES_0524_R2	49512
HELES_0526_R1	8064
HELES_0526_R2	8064
HELES_0527_R1	8555
HELES_0527_R2	8555
HELES_0528_R1	78371
HELES_0528_R2	78371
HELES_0529_R1	68062
HELES_0529_R2	68062
HELES_0531_R1	54805
HELES_0531_R2	54805
HELES_0532_R1	38059
HELES_0532_R2	38059
HELES_0533_R1	60961
HELES_0533_R2	60961
HELES_0534_R1	47912
HELES_0534_R2	47912
HELES_0535_R1	61973
HELES_0535_R2	61973
HELES_0536_R1	37305
HELES_0536_R2	37305
HELES_0537_R1	84758
HELES_0537_R2	84758
HELES_0538_R1	74181
HELES_0538_R2	74181
HELES_0539_R1	44218
HELES_0539_R2	44218
HELES_0542_R1	15880
HELES_0542_R2	15880
HELES_0543_R1	28005
HELES_0543_R2	28005
HELES_0544_R1	41437
HELES_0544_R2	41437
HELES_0546_R1	86637
HELES_0546_R2	86637
HELES_0547_R1	36153
HELES_0547_R2	36153
HELES_0548_R1	50344
HELES_0548_R2	50344
HELES_0549_R1	50909
HELES_0549_R2	50909
HELES_0550_R1	41123
HELES_0550_R2	41123
HELES_0551_R1	78022
HELES_0551_R2	78022
HELES_0552_R1	69848
HELES_0552_R2	69848
HELES_0553_R1	25846
HELES_0553_R2	25846
HELES_0554_R1	54671
HELES_0554_R2	54671
HELES_0555_R1	10999
HELES_0555_R2	10999
HELES_0556_R1	12263
HELES_0556_R2	12263
HELES_0557_R1	29544
HELES_0557_R2	29544
HELES_0558_R1	20005
HELES_0558_R2	20005
HELES_0559_R1	48845
HELES_0559_R2	48845
HELES_0560_R1	80714
HELES_0560_R2	80714
HELES_0561_R1	24871
HELES_0561_R2	24871
HELES_0562_R1	45561
HELES_0562_R2	45561
HELES_0563_R1	31304
HELES_0563_R2	31304
HELES_0564_R1	36187
HELES_0564_R2	36187
HELES_0565_R1	45201
HELES_0565_R2	45201
HELES_0567_R1	2074
HELES_0567_R2	2074
HELES_0568_R1	32217
HELES_0568_R2	32217
HELES_0569_R1	46324
HELES_0569_R2	46324
HELES_0570_R1	54471
HELES_0570_R2	54471
HELES_0572_R1	43562
HELES_0572_R2	43562
HELES_0573_R1	42085
HELES_0573_R2	42085
HELES_0574_R1	62183
HELES_0574_R2	62183
HELES_0575_R1	64181
HELES_0575_R2	64181
HELES_0576_R1	70822
HELES_0576_R2	70822
HELES_0577_R1	34820
HELES_0577_R2	34820
HELES_0578_R1	63496
HELES_0578_R2	63496
HELES_0580_R1	63875
HELES_0580_R2	63875
HELES_0582_R1	84134
HELES_0582_R2	84134
HELES_0583_R1	31671
HELES_0583_R2	31671
HELES_0584_R1	79635
HELES_0584_R2	79635
HELES_0585_R1	43879
HELES_0585_R2	43879
HELES_0587_R1	45882
HELES_0587_R2	45882
HELES_0588_R1	60152
HELES_0588_R2	60152
HELES_0589_R1	47200
HELES_0589_R2	47200
HELES_0590_R1	26369
HELES_0590_R2	26369
HELES_0591_R1	109701
HELES_0591_R2	109701
HELES_0592_R1	37125
HELES_0592_R2	37125
HELES_0593_R1	44137
HELES_0593_R2	44137
HELES_0594_R1	38876
HELES_0594_R2	38876
HELES_0595_R1	74640
HELES_0595_R2	74640
HELES_0597_R1	47174
HELES_0597_R2	47174
HELES_0598_R1	37029
HELES_0598_R2	37029
HELES_0600_R1	5286
HELES_0600_R2	5286
HELES_0601_R1	42796
HELES_0601_R2	42796
HELES_0602_R1	26780
HELES_0602_R2	26780
HELES_0603_R1	58191
HELES_0603_R2	58191
HELES_0604_R1	21106
HELES_0604_R2	21106
HELES_0606_R1	74308
HELES_0606_R2	74308
HELES_0607_R1	34846
HELES_0607_R2	34846
HELES_0608_R1	74473
HELES_0608_R2	74473
HELES_0609_R1	24343
HELES_0609_R2	24343
HELES_0612_R1	40562
HELES_0612_R2	40562
HELES_0613_R1	115356
HELES_0613_R2	115356
HELES_0614_R1	23806
HELES_0614_R2	23806
HELES_0616_R1	73616
HELES_0616_R2	73616
HELES_0617_R1	4654
HELES_0617_R2	4654
HELES_0618_R1	47294
HELES_0618_R2	47294
HELES_0619_R1	6771
HELES_0619_R2	6771
HELES_0621_R1	25747
HELES_0621_R2	25747
HELES_0622_R1	41354
HELES_0622_R2	41354
HELES_0623_R1	80898
HELES_0623_R2	80898
HELES_0624_R1	29728
HELES_0624_R2	29728
HELES_0625_R1	70994
HELES_0625_R2	70994
HELES_0626_R1	51827
HELES_0626_R2	51827
HELES_0627_R1	43963
HELES_0627_R2	43963
HELES_0628_R1	60548
HELES_0628_R2	60548
HELES_0629_R1	71144
HELES_0629_R2	71144
HELES_0631_R1	14759
HELES_0631_R2	14759
HELES_0632_R1	34267
HELES_0632_R2	34267
HELES_0633_R1	37145
HELES_0633_R2	37145
HELES_0634_R1	55902
HELES_0634_R2	55902
HELES_0635_R1	112741
HELES_0635_R2	112741
HELES_0636_R1	7359
HELES_0636_R2	7359
HELES_0637_R1	19917
HELES_0637_R2	19917
HELES_0638_R1	49941
HELES_0638_R2	49941
HELES_0639_R1	17628
HELES_0639_R2	17628
HELES_0640_R1	27747
HELES_0640_R2	27747
HELES_0641_R1	61665
HELES_0641_R2	61665
HELES_0643_R1	46395
HELES_0643_R2	46395
HELES_0644_R1	44093
HELES_0644_R2	44093
HELES_0645_R1	34382
HELES_0645_R2	34382
HELES_0646_R1	86344
HELES_0646_R2	86344
HELES_0647_R1	35129
HELES_0647_R2	35129
HELES_0648_R1	26639
HELES_0648_R2	26639
HELES_0649_R1	34506
HELES_0649_R2	34506
HELES_0650_R1	42445
HELES_0650_R2	42445
HELES_0651_R1	42503
HELES_0651_R2	42503
HELES_0652_R1	18742
HELES_0652_R2	18742
HELES_0654_R1	55156
HELES_0654_R2	55156
HELES_0655_R1	75331
HELES_0655_R2	75331
HELES_0657_R1	40843
HELES_0657_R2	40843
HELES_0658_R1	50345
HELES_0658_R2	50345
HELES_0659_R1	20991
HELES_0659_R2	20991
HELES_0660_R1	39612
HELES_0660_R2	39612
HELES_0662_R1	31635
HELES_0662_R2	31635
HELES_0663_R1	60998
HELES_0663_R2	60998
HELES_0664_R1	104695
HELES_0664_R2	104695
HELES_0666_R1	77613
HELES_0666_R2	77613
HELES_0667_R1	61315
HELES_0667_R2	61315
HELES_0668_R1	10767
HELES_0668_R2	10767
HELES_0669_R1	61130
HELES_0669_R2	61130
HELES_0673_R1	63148
HELES_0673_R2	63148
HELES_0674_R1	46754
HELES_0674_R2	46754
HELES_0675_R1	32072
HELES_0675_R2	32072
HELES_0676_R1	47024
HELES_0676_R2	47024
HELES_0677_R1	66779
HELES_0677_R2	66779
HELES_0678_R1	51222
HELES_0678_R2	51222
HELES_0679_R1	52389
HELES_0679_R2	52389
HELES_0680_R1	64320
HELES_0680_R2	64320
HELES_0681_R1	15570
HELES_0681_R2	15570
HELES_0682_R1	97249
HELES_0682_R2	97249
HELES_0683_R1	32042
HELES_0683_R2	32042
HELES_0684_R1	24987
HELES_0684_R2	24987
HELES_0685_R1	52347
HELES_0685_R2	52347
HELES_0687_R1	49133
HELES_0687_R2	49133
HELES_0688_R1	41266
HELES_0688_R2	41266
HELES_0689_R1	59017
HELES_0689_R2	59017
HELES_0690_R1	51983
HELES_0690_R2	51983
HELES_0691_R1	39377
HELES_0691_R2	39377
HELES_0692_R1	8101
HELES_0692_R2	8101
HELES_0693_R1	66104
HELES_0693_R2	66104
HELES_0694_R1	51590
HELES_0694_R2	51590
HELES_0696_R1	20097
HELES_0696_R2	20097
HELES_0697_R1	28548
HELES_0697_R2	28548
HELES_0698_R1	81144
HELES_0698_R2	81144
HELES_0700_R1	28948
HELES_0700_R2	28948
HELES_0701_R1	56128
HELES_0701_R2	56128
HELES_0702_R1	77652
HELES_0702_R2	77652
HELES_0703_R1	60102
HELES_0703_R2	60102
HELES_0704_R1	40582
HELES_0704_R2	40582
HELES_0705_R1	42609
HELES_0705_R2	42609
HELES_0706_R1	37855
HELES_0706_R2	37855
HELES_0707_R1	47708
HELES_0707_R2	47708
HELES_0708_R1	47022
HELES_0708_R2	47022
HELES_0710_R1	64757
HELES_0710_R2	64757
HELES_0711_R1	75838
HELES_0711_R2	75838
HELES_0712_R1	39857
HELES_0712_R2	39857
HELES_0713_R1	74469
HELES_0713_R2	74469
HELES_0714_R1	35999
HELES_0714_R2	35999
HELES_0715_R1	44860
HELES_0715_R2	44860
HELES_0716_R1	77695
HELES_0716_R2	77695
HELES_0717_R1	33546
HELES_0717_R2	33546
HELES_0718_R1	64993
HELES_0718_R2	64993
HELES_0719_R1	96060
HELES_0719_R2	96060
HELES_0720_R1	82146
HELES_0720_R2	82146
HELES_0721_R1	76908
HELES_0721_R2	76908
HELES_0722_R1	89283
HELES_0722_R2	89283
HELES_0723_R1	101787
HELES_0723_R2	101787
HELES_0724_R1	52162
HELES_0724_R2	52162
HELES_0725_R1	40365
HELES_0725_R2	40365
HELES_0727_R1	28999
HELES_0727_R2	28999
HELES_0728_R1	44806
HELES_0728_R2	44806
HELES_0729_R1	38754
HELES_0729_R2	38754
HELES_0730_R1	60356
HELES_0730_R2	60356
HELES_0731_R1	50342
HELES_0731_R2	50342
HELES_0732_R1	41547
HELES_0732_R2	41547
HELES_0734_R1	12306
HELES_0734_R2	12306
HELES_0735_R1	92093
HELES_0735_R2	92093
HELES_0736_R1	38348
HELES_0736_R2	38348
HELES_0738_R1	30340
HELES_0738_R2	30340
HELES_0739_R1	54429
HELES_0739_R2	54429
HELES_0740_R1	45070
HELES_0740_R2	45070
HELES_0741_R1	75371
HELES_0741_R2	75371
HELES_0742_R1	58692
HELES_0742_R2	58692
HELES_0744_R1	30220
HELES_0744_R2	30220
HELES_0745_R1	74169
HELES_0745_R2	74169
HELES_0746_R1	88840
HELES_0746_R2	88840
HELES_0747_R1	76308
HELES_0747_R2	76308
HELES_0748_R1	39839
HELES_0748_R2	39839
HELES_0750_R1	49334
HELES_0750_R2	49334
HELES_0751_R1	20129
HELES_0751_R2	20129
HELES_0752_R1	58369
HELES_0752_R2	58369
HELES_0754_R1	18412
HELES_0754_R2	18412
HELES_0755_R1	44760
HELES_0755_R2	44760
HELES_0756_R1	51656
HELES_0756_R2	51656
HELES_0757_R1	41316
HELES_0757_R2	41316
HELES_0758_R1	43930
HELES_0758_R2	43930
HELES_0759_R1	71036
HELES_0759_R2	71036
HELES_0760_R1	50187
HELES_0760_R2	50187
HELES_0761_R1	68782
HELES_0761_R2	68782
HELES_0763_R1	41706
HELES_0763_R2	41706
HELES_0764_R1	39800
HELES_0764_R2	39800
HELES_0765_R1	61088
HELES_0765_R2	61088
HELES_0766_R1	32818
HELES_0766_R2	32818
HELES_0767_R1	63783
HELES_0767_R2	63783
HELES_0768_R1	42680
HELES_0768_R2	42680

### Sheet: HD PureTarget
Sample	No. records
bc2090_HTT_haplotype_0	102
bc2090_HTT_haplotype_1	110
bc2092_HTT_haplotype_0	94
bc2092_HTT_haplotype_1	118
bc2093_HTT_haplotype_0	146
bc2093_HTT_haplotype_1	141
bc2094_HTT_haplotype_0	284
bc2094_HTT_haplotype_1	293

### Sheet: DM1 A4.1 (+PCR)
Sample	No. records	Notes
A4.1 (run 1058)	25810	Long allele only
A4.1 (run 1483)	22665	Long allele only

### Sheet: DM1 A3 (Cas9 enrichment)
Sample	No. records	Notes
A3_qiag	86	long allele only
A3_circ	185	long allele only
